# Primary complex motor stereotypies are associated with de novo damaging DNA coding mutations that identify candidate risk genes and biological pathways

**DOI:** 10.1101/730952

**Authors:** Thomas V. Fernandez, Zsanett P. Williams, Tina Kline, Shreenath Rajendran, Farhan Augustine, Nicole Wright, Catherine A. W. Sullivan, Emily Olfson, Sarah B. Abdallah, Wenzhong Liu, Ellen J. Hoffman, Abha R. Gupta, Harvey S. Singer

**Author notes:** Corresponding author. Please address correspondence to: Thomas V. Fernandez, MD, Yale University School of Medicine 230 S Frontage Road, New Haven, CT 06520.

## Abstract

Motor stereotypies are common in children with autism spectrum disorder (ASD), intellectual disability, or sensory deprivation, as well as in typically developing children (“primary” stereotypies, CMS). The precise pathophysiological mechanism for motor stereotypies is unknown, although genetic etiologies have been suggested. In this study, we perform whole-exome DNA sequencing in 129 parent-child trios with CMS and 853 control trios (118 cases and 750 controls after quality control). We report an increased rate of de novo predicted-damaging variants in CMS versus controls, identifying *KDM5B* as a high-confidence risk gene and estimating 184 genes conferring risk. Genes harboring de novo damaging variants in CMS probands show significant overlap with those in Tourette syndrome, ASD candidate genes, and those in ASD probands with high stereotypy scores. Furthermore, exploratory biological pathway and gene ontology analysis highlight histone demethylation, organism development, cell motility, glucocorticoid receptor pathway, and ion channel transport. Continued sequencing of CMS trios will identify more risk genes and allow greater insights into biological mechanisms of stereotypies across diagnostic boundaries.
