## Supplemental Table 5 for "Primary complex motor stereotypies are associated with de novo damaging DNA coding mutations that identify candidate risk genes and biological pathways"

### Sheet: Pathway and GO results
ENRICHED GENE ONTOLOGY-BASED SETS					47 genes (97.9%) from the input list are present in at least one GO category.
p-value	q-value	term_goid	term_category	term_name	members_input_overlap_geneids	size	effective_size
0.000693252	0.043513	GO:0070988	b	demethylation	KDM3B; TET3; KDM5B	71	71
0.00131858	0.043513	GO:0001763	b	morphogenesis of a branching structure	WNT5A; DDR1; DLG5; KDM5B	196	196
0.00407882	0.0897341	GO:0032451	m	demethylase activity	KDM3B; KDM5B	39	39
0.00811775	0.17859	GO:0007275	b	multicellular organism development	AGO4; ACACB; FEZ2; DLG5; ARVCF; BBX; TET3; DDR1; LY9; MRAS; HERC1; RHAG; NAV3; KDM5B; DPPA5; COL21A1; TRPV4; WNT5A; ATP2B2; TRPM1; ZNF74	5289	5275
0.0109691	0.18099	GO:0048856	b	anatomical structure development	DDR1; DPPA5; ZNF74; DLG5; ARVCF; NAV3; PHIP; TRPV4; TRPM1; ACACB; TET3; LY9; MRAS; HERC1; BBX; ATP2B2; FEZ2; RHAG; COL21A1; AGO4; WNT5A; KDM5B	5790	5773
0.0208021	0.228823	GO:0032947	m	protein-containing complex scaffold activity	ITSN1; DLG5	92	91
0.0183549	0.242285	GO:0048589	b	developmental growth	COL21A1; WNT5A; DDR1; KDM5B; ACACB	631	631
0.0318388	0.273136	GO:0050900	b	leukocyte migration	TNFRSF10B; WNT5A; TRPV4; SLC7A7	495	493
0.0404186	0.273136	GO:0009653	b	anatomical structure morphogenesis	AGO4; FEZ2; DLG5; DDR1; HERC1; PHIP; COL21A1; TRPV4; WNT5A; TRPM1; KDM5B	2560	2554
0.0404253	0.273136	GO:0048870	b	cell motility	DNAH6; SLC7A7; DDR1; TNFRSF10B; NAV3; TRPV4; DLG5; WNT5A	1623	1618
0.0404253	0.273136	GO:0051674	b	localization of cell	DNAH6; SLC7A7; DDR1; TNFRSF10B; NAV3; TRPV4; DLG5; WNT5A	1623	1618
0.0413843	0.273136	GO:0048869	b	cellular developmental process	AGO4; DDR1; DLG5; FEZ2; LY9; TRPM1; HERC1; RHAG; NAV3; PHIP; COL21A1; TRPV4; RRBP1; ATP2B2; WNT5A; KDM5B	4275	4265
ENRICHED PATHWAY-BASED SETS					35 genes (72.9%) from the input list are present in at least one pathway.
p-value	q-value	source		pathway	members_input_overlap	size	effective_size
0.000902798	0.0325007	Wikipathways		Glucocorticoid Receptor Pathway	PRRG4; NAV3; PPP1R14C	71	71
0.00203414	0.0366146	Reactome		TRP channels	TRPV4; TRPM1	25	25
0.00827444	0.0992933	Reactome		HDMs demethylate histones	KDM3B; KDM5B	51	51
0.0121787	0.109608	Reactome		Ion channel transport	TRPV4; ATP2B2; TRPM1	179	179
0.0165957	0.119489	KEGG		Proteoglycans in cancer - Homo sapiens (human)	COL21A1; WNT5A; MRAS	201	201
0.0243463	0.125184	KEGG		Protein digestion and absorption - Homo sapiens (human)	COL21A1; SLC7A7	90	90
0.0290492	0.125184	Reactome		Cargo recognition for clathrin-mediated endocytosis	ITSN1; WNT5A	99	99
0.0306917	0.125184	Reactome		Stimuli-sensing channels	TRPV4; TRPM1	102	102
0.0312959	0.125184	Reactome		Transport of small molecules	TRPV4; RHAG; ATP2B2; TRPM1; SLC7A7	666	664

### Sheet: spatiotemporal results
Brain region and development period	p-value	Overlapping genes
Amygdala.Adolescence	1	none
Cerebellum.Adolescence	0.202	MASP2, TRIM55, ATP2B2, ARVCF
Cortex.Adolescence	0.343	ATP2B2, CORO6
Hippocampus.Adolescence	0.415	TRPV4, ACACB
Striatum.Adolescence	0.907	BBX
Thalamus.Adolescence	0.839	CORO6
Amygdala.Early.Childhood	1	none
Cerebellum.Early.Childhood	0.162	MASP2, TRIM55, ATP2B2, ARVCF
Cortex.Early.Childhood	0.535	ATP2B2
Hippocampus.Early.Childhood	0.362	TRPV4, RRBP1
Striatum.Early.Childhood	1	none
Thalamus.Early.Childhood	1	none
Amygdala.Early.Fetal	0.452	PHIP, FAM65B, KDM5B
Cerebellum.Early.Fetal	0.189	KDM5B, DLG5, TET3, PPP1R14C
Cortex.Early.Fetal	0.068	C16ORF87, TET3, PHIP, KDM5B, ITSN1, ZNF195
Hippocampus.Early.Fetal	0.057	WNT5A, PHIP, KDM5B, RHAG, COL21A1, TNFRSF10B
Striatum.Early.Fetal	0.959	PHIP
Thalamus.Early.Fetal	0.72	DLG5, KDM5B
Amygdala.Early.Mid.Fetal	0.59	DLG5, ZNF74
Cerebellum.Early.Mid.Fetal	0.41	TRPV4, WNT5A, COL21A1
Cortex.Early.Mid.Fetal	0.002	C16ORF87, TET3, NAV3, KDM5B, ITSN1, ZNF195, ZNF74
Hippocampus.Early.Mid.Fetal	0.39	KDM5B, ZNF74
Striatum.Early.Mid.Fetal	0.014	TET3, DLG5, FAM65B, ZNF74, KDM5B
Thalamus.Early.Mid.Fetal	0.816	DLG5
Amygdala.Late.Fetal	0.778	SLC7A7
Cerebellum.Late.Fetal	0.493	MASP2, WNT5A
Cortex.Late.Fetal	0.37	NAV3, PPP1R14C
Hippocampus.Late.Fetal	0.36	SLC7A7, RHAG
Striatum.Late.Fetal	0.863	FAM65B
Thalamus.Late.Fetal	0.542	SLC7A7, RHAG
Amygdala.Late.Infancy	0.814	ALG8
Cerebellum.Late.Infancy	0.923	GUCA1B
Cortex.Late.Infancy	1	none
Hippocampus.Late.Infancy	1	none
Striatum.Late.Infancy	1	none
Thalamus.Late.Infancy	1	none
Amygdala.Late.Mid.Fetal	0.473	ZNF195, NAV3
Cerebellum.Late.Mid.Fetal	0.057	MASP2, ARVCF, WNT5A, COL21A1, KDM3B, DLG5
Cortex.Late.Mid.Fetal	0.437	NAV3, PPP1R14C
Hippocampus.Late.Mid.Fetal	0.17	DNAH6, COL21A1, PPP1R14C
Striatum.Late.Mid.Fetal	0.827	DNAH6
Thalamus.Late.Mid.Fetal	0.581	DNAH6, COL21A1
Amygdala.Middle.Late.Childhood	1	none
Cerebellum.Middle.Late.Childhood	0.443	ARVCF, MASP2, ATP2B2
Cortex.Middle.Late.Childhood	0.255	CENPP, ATP2B2
Hippocampus.Middle.Late.Childhood	1	none
Striatum.Middle.Late.Childhood	0.851	PRRG4
Thalamus.Middle.Late.Childhood	0.568	CORO6, PRRG4
Amygdala.Neotal.Early.Infancy	1	none
Cerebellum.Neotal.Early.Infancy	0.833	WNT5A
Cortex.Neotal.Early.Infancy	1	none
Hippocampus.Neotal.Early.Infancy	1	none
Striatum.Neotal.Early.Infancy	1	none
Thalamus.Neotal.Early.Infancy	0.85	WNT5A
Amygdala.Young.Adulthood	0.621	ACACB
Cerebellum.Young.Adulthood	0.197	MASP2, TRIM55, ATP2B2, ARVCF
Cortex.Young.Adulthood	0.465	ATP2B2, CORO6
Hippocampus.Young.Adulthood	0.286	TRPV4, CORO6
Striatum.Young.Adulthood	0.053	DNAH6, ACACB, GUCA1B, CORO6, RRBP1
Thalamus.Young.Adulthood	0.848	CORO6
